# Multiplex genotyping method to validate the multiallelic genome editing outcomes using machine learning-assisted long-read sequencing

**DOI:** 10.1101/2020.12.14.422641

**Authors:** Akihiro Kuno, Yoshihisa Ikeda, Shinya Ayabe, Kanako Kato, Kotaro Sakamoto, Sayaka Suzuki, Kento Morimoto, Arata Wakimoto, Natsuki Mikami, Miyuki Ishida, Natsumi Iki, Yuko Hamada, Megumi Takemura, Yoko Daitoku, Yoko Tanimoto, Tra Thi Huong Dinh, Kazuya Murata, Michito Hamada, Masafumi Muratani, Atsushi Yoshiki, Fumihiro Sugiyama, Satoru Takahashi, Seiya Mizuno

**Affiliations:** Department of Anatomy and Embryology, Faculty of Medicine, University of Tsukuba, 1-1-1 Tennodai, Tsukuba, Ibaraki 305-8575, Japan; Ph.D Program in Human Biology, School of Integrative and Global Majors, University of Tsukuba, 1-1-1 Tennodai, Tsukuba, Ibaraki 305-8575, Japan; Doctoral program in Biomedical Sciences, Graduate School of Comprehensive Human Sciences, University of Tsukuba, 1-1-1 Tennodai, Tsukuba, Ibaraki 305-8575, Japan; Laboratory Animal Resource Center, Transborder Medical Research Center, Faculty of Medicine, University of Tsukuba, 1-1-1 Tennodai, Tsukuba, Ibaraki 305-8575, Japan; Experimental Animal Division, RIKEN BioResource Research Center, 3-1-1 Koyadai, Tsukuba, Ibaraki 305-0074, Japan; Department of Computer Science, University of Tsukuba, 1-1-1 Tennodai, Tsukuba, Ibaraki 305-8575, Japan; Bioinformatics Laboratory, Faculty of Medicine, University of Tsukuba, 1-1-1 Tennodai, Tsukuba, Ibaraki 305-8575, Japan; Doctoral program in Medical Sciences, Graduate School of Comprehensive Human Sciences, University of Tsukuba, 1-1-1 Tennodai, Tsukuba, Ibaraki 305-8575, Japan; Department of Genome Biology, Faculty of Medicine, University of Tsukuba, 1-1-1 Tennodai, Tsukuba, Ibaraki 305-8575, Japan

## Abstract

Genome editing can introduce designed mutations into a target genomic site. Recent research has revealed that it can also induce various unintended events such as structural variations, small indels, and substitutions at, and in some cases, away from the target site. These rearrangements may result in confounding phenotypes in biomedical research samples and cause a concern in clinical or agricultural applications. However, current genotyping methods do not allow a comprehensive analysis of diverse mutations for phasing and mosaic variant detection. Here, we developed a genotyping method with an on-target site analysis software named Determine Allele mutations and Judge Intended genotype by Nanopore sequencer (DAJIN) that can automatically identify and classify both intended and unintended diverse mutations, including point mutations, deletions, inversions, and *cis* double knock-in at single-nucleotide resolution. Our approach with DAJIN can handle approximately 100 samples under different editing conditions in a single run. With its high versatility, scalability, and convenience, DAJIN-assisted multiplex genotyping may become a new standard for validating genome editing outcomes.
