## Additional file 1: Table. S1 for "Multiplex genotyping method to validate the multiallelic genome editing outcomes using machine learning-assisted long-read sequencing"

### Sheet: Table. S1
Table. S1: gRNA and ssODN sequence
Target Gene (Target Nucleotide)	sgRNA Sequence
Tyr (c.140G>C)	5´-CTGCCTGAAAGCTGGCCGCA-3´
Tyr (c.308G>C)	5´-AACTGCGGAAACTGTAAGTT-3´
Tyr (c.316G>C)	5´-AACTGCGGAAACTGTAAGTT-3´
Stx2	Left: 5´-CATAAAGTGGTTGCGCTCTT-3´
	Right: 5´-GCAGATGTGATGCTCGGCTG-3´
Prdm14 (Cas9)	Left: 5´-GTATCCAGGAACATCTTGAG-3´
	Right: 5´-TGACTATCTAGAGCCTGACC-3´
Prdm14 (Cas12a)	Left: 5´-ACAGTTATGTGTTTGCCAAGT-3´
	Right: 5´-TTCCACACCCGGTCAGGCTCT-3´
Ddx4 (Cas9)	Left: 5´-AGCTGCCCAGTCGTCTCGAA-3´
	Right: 5´-GCTGTATAAACTAACCAGAA-3´
Ddx4 (Cas12a)	Left: 5´-ACAACACAGTATTTACCAGAG-3´
	Right: 5´-CCTGCTGGGCTGTCTTGATGACC-3´
Cables2	Left: 5´-GGCTATCTCCCACTCTGGAC-3´
	Right: 5´-GGGTTACCCACAGCTAGCAG-3´
Usp46	Left: 5´-ACTCAAGCAAGTAAGAGGAT-3´
	Right: 5´-GAAGAAAACGGCAATGTCAT-3´
Exoc7	Left: 5´-TCATAGTTGTACGTCTCACT-3´
	Right: 5´-CTGGGGGATACAGCAACAGT-3´
Target Gene (Target Nucleotide)	ssODN Sequence
Tyr (c.140G>C)	5´-gtgcactggacagaaggatatcctggcaggaacctctgcctgaaagctgg Gcgcagggactcccatcacccatccatggtgggcagcattcttttgccaac-3´
Tyr (c.308G>C)	5´-taggacctgccagtgctcaggcaacttcatgggtttcaactgcggaaact Ctaagtttggatttgggggcccaaattgtacagagaagcgagtcttgatta-3´
Tyr (c.316G>C)	5´-gccagtgctcaggcaacttcatgggtttcaactgcggaaactgtaagttt Cgatttgggggcccaaattgtacagagaagcgagtcttgattagaagaaac-3´
