## Additional file 1: Table. S2 for "Multiplex genotyping method to validate the multiallelic genome editing outcomes using machine learning-assisted long-read sequencing"

### Sheet: Table. S2
Table. S2: Mouse Production Process
Target Gene (Mutation Type)	Number of
	Embryo		Obtained Newborns
	Electroporated/Microinjected	Transferred
Tyr (Point Mutation; c.140G>C)	341 (Electroporated)	288	83
Tyr (Point Mutation; c.308G>C)	322 (Electroporated)	264	64
Tyr (Point Mutation; c.316G>C)	246 (Electroporated)	204	50
Stx2 (2 cut KO)	196 (Electroporated)	150	30
Prdm14 (2 cut KO)	48 (Electroporated)	48	10
Ddx4 (2 cut KO)	48 (Electroporated)	47	16
Cables2 (Flox)	181 (Microinjected)	170	20
Usp46 (Flox)	131 (Microinjected)	126	34
Exoc7 (Flox)	205 (Microinjected)	200	40
