## Additional file 1: Table. S3 for "Multiplex genotyping method to validate the multiallelic genome editing outcomes using machine learning-assisted long-read sequencing"

### Sheet: Table. S3
Table. S3: Target amplicon primers for Nanopore sequencing
Editing type	Gene Symbol	Material	Sequence
Point mutation	Tyr	Forward primer	TTTCTGTTGGTGCTGATATTGCTGCATTGAAGCAGTTCACCAAAATAACA
Point mutation	Tyr	Reverse primer	ACTTGCCTGTCGCTCTATCTTCGAGAATTCCACACCTGAGCCTGATAGAA
2-cut deletion	Stx2	Forward primer	TTTCTGTTGGTGCTGATATTGCGCTCCAGGGTGTCTCATAGTGTTTGAAG
2-cut deletion	Stx2	Reverse primer	ACTTGCCTGTCGCTCTATCTTCACACAGTAATGTGGCAGAAATGTGATGC
2-cut deletion	Prdm14	Forward primer	TTTCTGTTGGTGCTGATATTGCCTTGTACTCAAAACCTTCTGCCCCAACT
2-cut deletion	Prdm14	Reverse primer	ACTTGCCTGTCGCTCTATCTTCCTCTGGACATGACTGTTAGGGAAAGCAC
2-cut deletion	Ddx4	Forward primer	TTTCTGTTGGTGCTGATATTGCTACAGCTTGTCTGAAGGAGGCTTGGATA
2-cut deletion	Ddx4	Reverse primer	ACTTGCCTGTCGCTCTATCTTCCTCATACGAGACTACATGCCAGCAACAC
flox knock-in	Cables2	Forward primer	TTTCTGTTGGTGCTGATATTGCGGCAAGAACGACCTGCTTTTTACCTTAC
flox knock-in	Cables2	Reverse primer	ACTTGCCTGTCGCTCTATCTTCGCCATGGCTGTCATTCTTGTGTATAACC
flox knock-in	Exoc7	Forward primer	TTTCTGTTGGTGCTGATATTGCGGCTCTAACCTCATTCCTCTGGAAGGTA
flox knock-in	Exoc7	Reverse primer	ACTTGCCTGTCGCTCTATCTTCAGTGACAAGAACAACTGGCAATTTCAGG
flox knock-in	Usp46	Forward primer	TTTCTGTTGGTGCTGATATTGCCACTCTGGGGAAGGATTGTAAGGGTAAA
flox knock-in	Usp46	Reverse primer	ACTTGCCTGTCGCTCTATCTTCTGGGTTTAGCAGTTGGGATAAATGACAG
The red colored sequences indicate the universal sequence
