## Additional file 1: Table. S4 for "Multiplex genotyping method to validate the multiallelic genome editing outcomes using machine learning-assisted long-read sequencing"

### Sheet: Table. S4
Table. S4: Barcode attachment primers for Nanopore sequencing
Barcode No-Fwd	Sequence	Barcode No-Rev	Sequence
barcode01-Fwd	AAGAAAGTTGTCGGTGTCTTTGTGTTTCTGTTGGTGCTGATATTGC	barcode01-Rev	CACAAAGACACCGACAACTTTCTTACTTGCCTGTCGCTCTATCTTC
barcode02-Fwd	TCGATTCCGTTTGTAGTCGTCTGTTTTCTGTTGGTGCTGATATTGC	barcode02-Rev	ACAGACGACTACAAACGGAATCGAACTTGCCTGTCGCTCTATCTTC
barcode03-Fwd	GAGTCTTGTGTCCCAGTTACCAGGTTTCTGTTGGTGCTGATATTGC	barcode03-Rev	CCTGGTAACTGGGACACAAGACTCACTTGCCTGTCGCTCTATCTTC
barcode04-Fwd	TTCGGATTCTATCGTGTTTCCCTATTTCTGTTGGTGCTGATATTGC	barcode04-Rev	TAGGGAAACACGATAGAATCCGAAACTTGCCTGTCGCTCTATCTTC
barcode05-Fwd	CTTGTCCAGGGTTTGTGTAACCTTTTTCTGTTGGTGCTGATATTGC	barcode05-Rev	AAGGTTACACAAACCCTGGACAAGACTTGCCTGTCGCTCTATCTTC
barcode06-Fwd	TTCTCGCAAAGGCAGAAAGTAGTCTTTCTGTTGGTGCTGATATTGC	barcode06-Rev	GACTACTTTCTGCCTTTGCGAGAAACTTGCCTGTCGCTCTATCTTC
barcode07-Fwd	GTGTTACCGTGGGAATGAATCCTTTTTCTGTTGGTGCTGATATTGC	barcode07-Rev	AAGGATTCATTCCCACGGTAACACACTTGCCTGTCGCTCTATCTTC
barcode08-Fwd	TTCAGGGAACAAACCAAGTTACGTTTTCTGTTGGTGCTGATATTGC	barcode08-Rev	ACGTAACTTGGTTTGTTCCCTGAAACTTGCCTGTCGCTCTATCTTC
barcode09-Fwd	AACTAGGCACAGCGAGTCTTGGTTTTTCTGTTGGTGCTGATATTGC	barcode09-Rev	AACCAAGACTCGCTGTGCCTAGTTACTTGCCTGTCGCTCTATCTTC
barcode10-Fwd	AAGCGTTGAAACCTTTGTCCTCTCTTTCTGTTGGTGCTGATATTGC	barcode10-Rev	GAGAGGACAAAGGTTTCAACGCTTACTTGCCTGTCGCTCTATCTTC
barcode11-Fwd	GTTTCATCTATCGGAGGGAATGGATTTCTGTTGGTGCTGATATTGC	barcode11-Rev	TCCATTCCCTCCGATAGATGAAACACTTGCCTGTCGCTCTATCTTC
barcode12-Fwd	CAGGTAGAAAGAAGCAGAATCGGATTTCTGTTGGTGCTGATATTGC	barcode12-Rev	TCCGATTCTGCTTCTTTCTACCTGACTTGCCTGTCGCTCTATCTTC
barcode13-Fwd	AGAACGACTTCCATACTCGTGTGATTTCTGTTGGTGCTGATATTGC	barcode13-Rev	TCACACGAGTATGGAAGTCGTTCTACTTGCCTGTCGCTCTATCTTC
barcode14-Fwd	AACGAGTCTCTTGGGACCCATAGATTTCTGTTGGTGCTGATATTGC	barcode14-Rev	TCTATGGGTCCCAAGAGACTCGTTACTTGCCTGTCGCTCTATCTTC
barcode15-Fwd	AGGTCTACCTCGCTAACACCACTGTTTCTGTTGGTGCTGATATTGC	barcode15-Rev	CAGTGGTGTTAGCGAGGTAGACCTACTTGCCTGTCGCTCTATCTTC
barcode16-Fwd	CGTCAACTGACAGTGGTTCGTACTTTTCTGTTGGTGCTGATATTGC	barcode16-Rev	AGTACGAACCACTGTCAGTTGACGACTTGCCTGTCGCTCTATCTTC
barcode17-Fwd	ACCCTCCAGGAAAGTACCTCTGATTTTCTGTTGGTGCTGATATTGC	barcode17-Rev	ATCAGAGGTACTTTCCTGGAGGGTACTTGCCTGTCGCTCTATCTTC
barcode18-Fwd	CCAAACCCAACAACCTAGATAGGCTTTCTGTTGGTGCTGATATTGC	barcode18-Rev	GCCTATCTAGGTTGTTGGGTTTGGACTTGCCTGTCGCTCTATCTTC
barcode19-Fwd	GTTCCTCGTGCAGTGTCAAGAGATTTTCTGTTGGTGCTGATATTGC	barcode19-Rev	ATCTCTTGACACTGCACGAGGAACACTTGCCTGTCGCTCTATCTTC
barcode20-Fwd	TTGCGTCCTGTTACGAGAACTCATTTTCTGTTGGTGCTGATATTGC	barcode20-Rev	ATGAGTTCTCGTAACAGGACGCAAACTTGCCTGTCGCTCTATCTTC
barcode21-Fwd	GAGCCTCTCATTGTCCGTTCTCTATTTCTGTTGGTGCTGATATTGC	barcode21-Rev	TAGAGAACGGACAATGAGAGGCTCACTTGCCTGTCGCTCTATCTTC
barcode22-Fwd	ACCACTGCCATGTATCAAAGTACGTTTCTGTTGGTGCTGATATTGC	barcode22-Rev	CGTACTTTGATACATGGCAGTGGTACTTGCCTGTCGCTCTATCTTC
barcode23-Fwd	CTTACTACCCAGTGAACCTCCTCGTTTCTGTTGGTGCTGATATTGC	barcode23-Rev	CGAGGAGGTTCACTGGGTAGTAAGACTTGCCTGTCGCTCTATCTTC
barcode24-Fwd	GCATAGTTCTGCATGATGGGTTAGTTTCTGTTGGTGCTGATATTGC	barcode24-Rev	CTAACCCATCATGCAGAACTATGCACTTGCCTGTCGCTCTATCTTC
barcode25-Fwd	GTAAGTTGGGTATGCAACGCAATGTTTCTGTTGGTGCTGATATTGC	barcode25-Rev	CATTGCGTTGCATACCCAACTTACACTTGCCTGTCGCTCTATCTTC
barcode26-Fwd	CATACAGCGACTACGCATTCTCATTTTCTGTTGGTGCTGATATTGC	barcode26-Rev	ATGAGAATGCGTAGTCGCTGTATGACTTGCCTGTCGCTCTATCTTC
barcode27-Fwd	CGACGGTTAGATTCACCTCTTACATTTCTGTTGGTGCTGATATTGC	barcode27-Rev	TGTAAGAGGTGAATCTAACCGTCGACTTGCCTGTCGCTCTATCTTC
barcode28-Fwd	TGAAACCTAAGAAGGCACCGTATCTTTCTGTTGGTGCTGATATTGC	barcode28-Rev	GATACGGTGCCTTCTTAGGTTTCAACTTGCCTGTCGCTCTATCTTC
barcode29-Fwd	CTAGACACCTTGGGTTGACAGACCTTTCTGTTGGTGCTGATATTGC	barcode29-Rev	GGTCTGTCAACCCAAGGTGTCTAGACTTGCCTGTCGCTCTATCTTC
barcode30-Fwd	TCAGTGAGGATCTACTTCGACCCATTTCTGTTGGTGCTGATATTGC	barcode30-Rev	TGGGTCGAAGTAGATCCTCACTGAACTTGCCTGTCGCTCTATCTTC
barcode31-Fwd	TGCGTACAGCAATCAGTTACATTGTTTCTGTTGGTGCTGATATTGC	barcode31-Rev	CAATGTAACTGATTGCTGTACGCAACTTGCCTGTCGCTCTATCTTC
barcode32-Fwd	CCAGTAGAAGTCCGACAACGTCATTTTCTGTTGGTGCTGATATTGC	barcode32-Rev	ATGACGTTGTCGGACTTCTACTGGACTTGCCTGTCGCTCTATCTTC
barcode33-Fwd	CAGACTTGGTACGGTTGGGTAACTTTTCTGTTGGTGCTGATATTGC	barcode33-Rev	AGTTACCCAACCGTACCAAGTCTGACTTGCCTGTCGCTCTATCTTC
barcode34-Fwd	GGACGAAGAACTCAAGTCAAAGGCTTTCTGTTGGTGCTGATATTGC	barcode34-Rev	GCCTTTGACTTGAGTTCTTCGTCCACTTGCCTGTCGCTCTATCTTC
barcode35-Fwd	CTACTTACGAAGCTGAGGGACTGCTTTCTGTTGGTGCTGATATTGC	barcode35-Rev	GCAGTCCCTCAGCTTCGTAAGTAGACTTGCCTGTCGCTCTATCTTC
barcode36-Fwd	ATGTCCCAGTTAGAGGAGGAAACATTTCTGTTGGTGCTGATATTGC	barcode36-Rev	TGTTTCCTCCTCTAACTGGGACATACTTGCCTGTCGCTCTATCTTC
barcode37-Fwd	GCTTGCGATTGATGCTTAGTATCATTTCTGTTGGTGCTGATATTGC	barcode37-Rev	TGATACTAAGCATCAATCGCAAGCACTTGCCTGTCGCTCTATCTTC
barcode38-Fwd	ACCACAGGAGGACGATACAGAGAATTTCTGTTGGTGCTGATATTGC	barcode38-Rev	TTCTCTGTATCGTCCTCCTGTGGTACTTGCCTGTCGCTCTATCTTC
barcode39-Fwd	CCACAGTGTCAACTAGAGCCTCTCTTTCTGTTGGTGCTGATATTGC	barcode39-Rev	GAGAGGCTCTAGTTGACACTGTGGACTTGCCTGTCGCTCTATCTTC
barcode40-Fwd	TAGTTTGGATGACCAAGGATAGCCTTTCTGTTGGTGCTGATATTGC	barcode40-Rev	GGCTATCCTTGGTCATCCAAACTAACTTGCCTGTCGCTCTATCTTC
barcode41-Fwd	GGAGTTCGTCCAGAGAAGTACACGTTTCTGTTGGTGCTGATATTGC	barcode41-Rev	CGTGTACTTCTCTGGACGAACTCCACTTGCCTGTCGCTCTATCTTC
barcode42-Fwd	CTACGTGTAAGGCATACCTGCCAGTTTCTGTTGGTGCTGATATTGC	barcode42-Rev	CTGGCAGGTATGCCTTACACGTAGACTTGCCTGTCGCTCTATCTTC
barcode43-Fwd	CTTTCGTTGTTGACTCGACGGTAGTTTCTGTTGGTGCTGATATTGC	barcode43-Rev	CTACCGTCGAGTCAACAACGAAAGACTTGCCTGTCGCTCTATCTTC
barcode44-Fwd	AGTAGAAAGGGTTCCTTCCCACTCTTTCTGTTGGTGCTGATATTGC	barcode44-Rev	GAGTGGGAAGGAACCCTTTCTACTACTTGCCTGTCGCTCTATCTTC
barcode45-Fwd	GATCCAACAGAGATGCCTTCAGTGTTTCTGTTGGTGCTGATATTGC	barcode45-Rev	CACTGAAGGCATCTCTGTTGGATCACTTGCCTGTCGCTCTATCTTC
barcode46-Fwd	GCTGTGTTCCACTTCATTCTCCTGTTTCTGTTGGTGCTGATATTGC	barcode46-Rev	CAGGAGAATGAAGTGGAACACAGCACTTGCCTGTCGCTCTATCTTC
barcode47-Fwd	GTGCAACTTTCCCACAGGTAGTTCTTTCTGTTGGTGCTGATATTGC	barcode47-Rev	GAACTACCTGTGGGAAAGTTGCACACTTGCCTGTCGCTCTATCTTC
barcode48-Fwd	CATCTGGAACGTGGTACACCTGTATTTCTGTTGGTGCTGATATTGC	barcode48-Rev	TACAGGTGTACCACGTTCCAGATGACTTGCCTGTCGCTCTATCTTC
The red colored sequences indicate the universal sequence
