## Additional file 1: Table. S5 for "Multiplex genotyping method to validate the multiallelic genome editing outcomes using machine learning-assisted long-read sequencing"

### Sheet: Table. S5
Table. S5: Read number of each sample
Experiments	Sample ID	Read #		Experiments	Sample ID	Read #		Experiments	Sample ID	Read #		Experiments	Sample ID	Read #		Experiments	Sample ID	Read #		Experiments	Sample ID	Read #		Experiments	Sample ID	Read #
Artificial LoxP mutants	barcode31	13889		Ddx4 knock-out	barcode27	41418		Exoc7 flox knock-in	barcode01	18889		Prdm14 knock-out	barcode01	65032		Stx2 knock-out	barcode01	36306		Tyr point mutation	barcode01	31752		Usp46 flox knock-in	barcode01	65032
Artificial LoxP mutants	barcode32	26495		Ddx4 knock-out	barcode28	36076		Exoc7 flox knock-in	barcode02	6202		Prdm14 knock-out	barcode02	22122		Stx2 knock-out	barcode02	10832		Tyr point mutation	barcode02	16763		Usp46 flox knock-in	barcode02	22122
Artificial LoxP mutants	barcode33	29466		Ddx4 knock-out	barcode29	40861		Exoc7 flox knock-in	barcode03	6763		Prdm14 knock-out	barcode03	18429		Stx2 knock-out	barcode03	12645		Tyr point mutation	barcode03	24281		Usp46 flox knock-in	barcode03	18429
Artificial LoxP mutants	barcode34	17399		Ddx4 knock-out	barcode30	14544		Exoc7 flox knock-in	barcode04	4400		Prdm14 knock-out	barcode04	13435		Stx2 knock-out	barcode04	8148		Tyr point mutation	barcode04	7716		Usp46 flox knock-in	barcode04	13435
Artificial LoxP mutants	barcode35	24806		Ddx4 knock-out	barcode31	19800		Exoc7 flox knock-in	barcode05	16421		Prdm14 knock-out	barcode05	47774		Stx2 knock-out	barcode05	28980		Tyr point mutation	barcode05	25567		Usp46 flox knock-in	barcode05	47774
Artificial LoxP mutants	barcode36	17781		Ddx4 knock-out	barcode32	40714		Exoc7 flox knock-in	barcode06	5447		Prdm14 knock-out	barcode06	15825		Stx2 knock-out	barcode06	8825		Tyr point mutation	barcode06	12615		Usp46 flox knock-in	barcode06	15825
Artificial LoxP mutants	barcode37	16700		Ddx4 knock-out	barcode33	47358		Exoc7 flox knock-in	barcode07	11328		Prdm14 knock-out	barcode07	43184		Stx2 knock-out	barcode07	19549		Tyr point mutation	barcode07	32140		Usp46 flox knock-in	barcode07	43184
Artificial LoxP mutants	barcode38	16429		Ddx4 knock-out	barcode34	25602		Exoc7 flox knock-in	barcode08	4115		Prdm14 knock-out	barcode08	12847		Stx2 knock-out	barcode08	6788		Tyr point mutation	barcode08	9613		Usp46 flox knock-in	barcode08	12847
Artificial LoxP mutants	barcode39	23930		Ddx4 knock-out	barcode35	37668		Exoc7 flox knock-in	barcode09	24081		Prdm14 knock-out	barcode09	50474		Stx2 knock-out	barcode09	32160		Tyr point mutation	barcode09	32711		Usp46 flox knock-in	barcode09	50474
Artificial LoxP mutants	barcode40	13480		Ddx4 knock-out	barcode36	9762		Exoc7 flox knock-in	barcode10	9159		Prdm14 knock-out	barcode10	35355		Stx2 knock-out	barcode10	17546		Tyr point mutation	barcode10	25597		Usp46 flox knock-in	barcode10	35355
Artificial LoxP mutants	barcode41	19174		Ddx4 knock-out	barcode37	5376		Exoc7 flox knock-in	barcode11	12950		Prdm14 knock-out	barcode11	49344		Stx2 knock-out	barcode11	34389		Tyr point mutation	barcode11	50061		Usp46 flox knock-in	barcode11	49344
Artificial LoxP mutants	barcode42	33314		Ddx4 knock-out	barcode38	4527		Exoc7 flox knock-in	barcode12	6384		Prdm14 knock-out	barcode12	29431		Stx2 knock-out	barcode12	20168		Tyr point mutation	barcode12	16187		Usp46 flox knock-in	barcode12	29431
Cables2 flox knock-in	barcode01	61627		Ddx4 knock-out	barcode39	13597		Exoc7 flox knock-in	barcode13	20092		Prdm14 knock-out	barcode13	45773		Stx2 knock-out	barcode13	32615		Tyr point mutation	barcode13	25793		Usp46 flox knock-in	barcode13	45773
Cables2 flox knock-in	barcode02	18485		Ddx4 knock-out	barcode40	7875		Exoc7 flox knock-in	barcode14	8726		Prdm14 knock-out	barcode14	13000		Stx2 knock-out	barcode14	26706		Tyr point mutation	barcode14	24048		Usp46 flox knock-in	barcode14	13000
Cables2 flox knock-in	barcode03	16877		Ddx4 knock-out	barcode41	10785		Exoc7 flox knock-in	barcode15	8742		Prdm14 knock-out	barcode15	35142		Stx2 knock-out	barcode15	23600		Tyr point mutation	barcode15	26136		Usp46 flox knock-in	barcode15	35142
Cables2 flox knock-in	barcode04	10392		Ddx4 knock-out	barcode42	20351		Exoc7 flox knock-in	barcode16	10040		Prdm14 knock-out	barcode16	45117		Stx2 knock-out	barcode16	22692		Tyr point mutation	barcode16	39711		Usp46 flox knock-in	barcode16	45117
Cables2 flox knock-in	barcode05	58390		Ddx4 knock-out	barcode43	25318		Exoc7 flox knock-in	barcode17	15718		Prdm14 knock-out	barcode17	58354		Stx2 knock-out	barcode17	21129		Tyr point mutation	barcode17	19586		Usp46 flox knock-in	barcode17	58354
Cables2 flox knock-in	barcode06	14576		Ddx4 knock-out	barcode44	11279		Exoc7 flox knock-in	barcode18	10933		Prdm14 knock-out	barcode18	48996		Stx2 knock-out	barcode18	27196		Tyr point mutation	barcode18	28869		Usp46 flox knock-in	barcode18	48996
Cables2 flox knock-in	barcode07	30948		Ddx4 knock-out	barcode45	9055		Exoc7 flox knock-in	barcode19	14602		Prdm14 knock-out	barcode19	46053		Stx2 knock-out	barcode19	29052		Tyr point mutation	barcode19	36410		Usp46 flox knock-in	barcode19	46053
Cables2 flox knock-in	barcode08	9680		Ddx4 knock-out	barcode46	11262		Exoc7 flox knock-in	barcode20	5652		Prdm14 knock-out	barcode20	21352		Stx2 knock-out	barcode20	13229		Tyr point mutation	barcode20	21597		Usp46 flox knock-in	barcode20	21352
Cables2 flox knock-in	barcode09	45344		Ddx4 knock-out	barcode47	10115		Exoc7 flox knock-in	barcode21	10447		Prdm14 knock-out	barcode21	24607		Stx2 knock-out	barcode21	24020		Tyr point mutation	barcode21	34064		Usp46 flox knock-in	barcode21	24607
Cables2 flox knock-in	barcode10	35412		Ddx4 knock-out	barcode48	10126		Exoc7 flox knock-in	barcode22	17617		Prdm14 knock-out	barcode22	37112		Stx2 knock-out	barcode22	25550		Tyr point mutation	barcode22	31944		Usp46 flox knock-in	barcode22	37112
Cables2 flox knock-in	barcode11	53281						Exoc7 flox knock-in	barcode23	19730		Prdm14 knock-out	barcode23	90086		Stx2 knock-out	barcode23	35300		Tyr point mutation	barcode23	34011		Usp46 flox knock-in	barcode23	90086
Cables2 flox knock-in	barcode12	29692						Exoc7 flox knock-in	barcode24	8309		Prdm14 knock-out	barcode24	38326		Stx2 knock-out	barcode24	19404		Tyr point mutation	barcode24	37596		Usp46 flox knock-in	barcode24	38326
Cables2 flox knock-in	barcode13	62320						Exoc7 flox knock-in	barcode25	7297		Prdm14 knock-out	barcode25	38177		Stx2 knock-out	barcode25	19416		Tyr point mutation	barcode25	22508		Usp46 flox knock-in	barcode25	38177
Cables2 flox knock-in	barcode14	40688						Exoc7 flox knock-in	barcode26	19392		Prdm14 knock-out	barcode26	67612		Stx2 knock-out	barcode26	34135		Tyr point mutation	barcode26	29786		Usp46 flox knock-in	barcode26	67612
Cables2 flox knock-in	barcode15	35267						Exoc7 flox knock-in	barcode27	11198						Stx2 knock-out	barcode27	22607		Tyr point mutation	barcode27	24108		Usp46 flox knock-in	barcode27	41418
Cables2 flox knock-in	barcode16	38023						Exoc7 flox knock-in	barcode28	9176						Stx2 knock-out	barcode28	20868		Tyr point mutation	barcode28	18445		Usp46 flox knock-in	barcode28	36076
Cables2 flox knock-in	barcode17	51761						Exoc7 flox knock-in	barcode29	17857						Stx2 knock-out	barcode29	32016		Tyr point mutation	barcode29	38784		Usp46 flox knock-in	barcode29	40861
Cables2 flox knock-in	barcode18	50006						Exoc7 flox knock-in	barcode30	4803						Stx2 knock-out	barcode30	10313		Tyr point mutation	barcode30	11337		Usp46 flox knock-in	barcode30	14544
Cables2 flox knock-in	barcode19	47163						Exoc7 flox knock-in	barcode31	5781										Tyr point mutation	barcode31	11147		Usp46 flox knock-in	barcode31	19800
Cables2 flox knock-in	barcode20	17156						Exoc7 flox knock-in	barcode32	23674										Tyr point mutation	barcode32	42223		Usp46 flox knock-in	barcode32	40714
Cables2 flox knock-in	barcode42	23199						Exoc7 flox knock-in	barcode33	14296														Usp46 flox knock-in	barcode33	47358
								Exoc7 flox knock-in	barcode34	7170														Usp46 flox knock-in	barcode34	25602
								Exoc7 flox knock-in	barcode35	17135														Usp46 flox knock-in	barcode35	37668
								Exoc7 flox knock-in	barcode36	7124
								Exoc7 flox knock-in	barcode37	7904
								Exoc7 flox knock-in	barcode38	8413
								Exoc7 flox knock-in	barcode39	15861
								Exoc7 flox knock-in	barcode40	6092
								Exoc7 flox knock-in	barcode41	9042
