## Additional file 1: Table. S6 for "Multiplex genotyping method to validate the multiallelic genome editing outcomes using machine learning-assisted long-read sequencing"

### Sheet: Table. S6
Table. S6: Genotyping PCR primer
PCR-RFLP
Editing type	Target	Material	Sequence
flox knock-in	Cables2 Left LoxP	Forward primer	GGCAAGAACGACCTGCTTTTTACCTTAC
flox knock-in	Cables2 Left LoxP	Reverse primer	CTTGCTCCCAATACTGTGCCTTAATGTG
flox knock-in	Cables2 Right LoxP	Forward primer	AGTTAAGATACAGGCTGCCCTCAGGCTA
flox knock-in	Cables2 Right LoxP	Reverse primer	GCCTGACAATTGTAGCAAGTTCAGAAGG
flox knock-in	Exoc7 Left LoxP	Forward primer	GGCTCTAACCTCATTCCTCTGGAAGGTA
flox knock-in	Exoc7 Left LoxP	Reverse primer	AGGGAGGGGTAGACCTGTATCAAGGAGT
flox knock-in	Exoc7 Right LoxP	Forward primer	CAAGTCAAGATGCTCCCAAGGTAACAGA
flox knock-in	Exoc7 Right LoxP	Reverse primer	AGGACTCAAGTGAGAGCTCAAGCAGAGA
flox knock-in	Usp46 Left LoxP	Forward primer	CACTCTGGGGAAGGATTGTAAGGGTAAA
flox knock-in	Usp46 Left LoxP	Reverse primer	ACCCAGGTGAGTTCTGGCTTATTGTTCT
flox knock-in	Usp46 Right LoxP	Forward primer	TCCTTGTGATGTTTCTCTCAGTGTTGGA
flox knock-in	Usp46 Right LoxP	Reverse primer	CCTTGTCAGAAGCCAACAACGTAGACTC
Short PCR
Editing type	Target	Material	Sequence
Point mutation	Tyr c.140 G>C	Forward primer-1	ATCTCTGATGGCCATTTTCCT
Point mutation	Tyr c.140 G>C	Reverse primer-1	AGATGGTGCACTGGACAGAAG
Point mutation	Tyr c.140 G>C	Forward primer-2	TGGCTGTTTTGTATTGCCTTC
Point mutation	Tyr c.140 G>C	Reverse primer-2	GAGCACTGGCAGGTCCTATTA
Point mutation	Tyr c.316 G>C, c308 G>C	Forward primer-1	TCCTGGCCCTCTGTGTTTTAT
Point mutation	Tyr c.316 G>C, c308 G>C	Reverse primer-1	TTTTCGGAGACACTCAAATCAA
Point mutation	Tyr c.316 G>C, c308 G>C	Forward primer-2	CTTCTGTCCAGTGCACCATCT
Point mutation	Tyr c.316 G>C, c308 G>C	Reverse primer-2	TGGGGATGACATAGACTGAGC
2-cut deletion	Stx2	Forward primer	GCCCAGCTGACATGTGTTTTA
2-cut deletion	Stx2	Reverse primer	TATAGGTAGCCGAGTCGCTGA
2-cut deletion	Prdm14	Forward primer	AGGGCTCTTAGCTTTGATTGC
2-cut deletion	Prdm14	Reverse primer	TGTAGCCTTCCATTCTTTGGA
2-cut deletion	Ddx4	Forward primer	TTTTGTCACAAGGAACCAAGG
2-cut deletion	Ddx4	Reverse primer	CAGAAGGTGCTTTTAACCTGAG
Inversion detection PCR
Editing type	Target	Material	Sequence
Inversion	Cables2-Left side	Forward primer	AGGCCTACGGATCAGGTAAGA
Inversion	Cables2-Left side	Reverse primer	CCCTTCTCCTGTTTTGAGGAC
Inversion	Cables2-Right side	Forward primer	GCACCTGTCTGCCTAACTCTG
Inversion	Cables2-Right side	Reverse primer	GCATAAGACACGACCTGGAAA
Inversion	Stx2-Left side	Forward primer	GGGTGTGGAAGTTGGTACCTT
Inversion	Stx2-Left side	Reverse primer	TCTTGGTGACTCTGTCCTGCT
