## Additional file 1: Table. S7 for "Multiplex genotyping method to validate the multiallelic genome editing outcomes using machine learning-assisted long-read sequencing"

### Sheet: Table. S7
Table. S7: PCR target amplicon primer for Next generation sequencing
Forward primer	Sequence	Reverse primer	Sequence	Group1-sample#	Group2-sample#	Group3-sample#	Group4-sample#
Tyr-140-sNGS-sBC01-F	ATGCAAGAAAGTTGTCGGTGTCTTTGTGGCCTGTGCCTCCTCTAAGAA	Tyr-140-sNGS-sBC01-R	ATGCCACAAAGACACCGACAACTTTCTTAACCCATGAAGTTGCCTGAG	BC01	BC02	BC03	BC04
Tyr-140-sNGS-sBC02-F	ATGCTCGATTCCGTTTGTAGTCGTCTGTGCCTGTGCCTCCTCTAAGAA	Tyr-140-sNGS-sBC02-R	ATGCACAGACGACTACAAACGGAATCGAAACCCATGAAGTTGCCTGAG	BC05	BC06	BC07	BC08
Tyr-140-sNGS-sBC03-F	ATGCGAGTCTTGTGTCCCAGTTACCAGGGCCTGTGCCTCCTCTAAGAA	Tyr-140-sNGS-sBC03-R	ATGCCCTGGTAACTGGGACACAAGACTCAACCCATGAAGTTGCCTGAG	BC09	BC10	BC11	BC12
Tyr-140-sNGS-sBC04-F	ATGCTTCGGATTCTATCGTGTTTCCCTAGCCTGTGCCTCCTCTAAGAA	Tyr-140-sNGS-sBC04-R	ATGCTAGGGAAACACGATAGAATCCGAAAACCCATGAAGTTGCCTGAG	BC13	BC31	BC32	-
Tyr-316-308-sNGS-sBC05-F	ATGCCTTGTCCAGGGTTTGTGTAACCTTGCACCATCTGGACCTCAGTT	Tyr-316-308-sNGS-sBC05-R	ATGCAAGGTTACACAAACCCTGGACAAGTCGGAGACACTCAAATCAAAAA	-	BC14	BC15	BC16
Tyr-316-308-sNGS-sBC06-F	ATGCTTCTCGCAAAGGCAGAAAGTAGTCGCACCATCTGGACCTCAGTT	Tyr-316-308-sNGS-sBC06-R	ATGCGACTACTTTCTGCCTTTGCGAGAATCGGAGACACTCAAATCAAAAA	BC17	BC18	BC19	BC20
Tyr-316-308-sNGS-sBC07-F	ATGCGTGTTACCGTGGGAATGAATCCTTGCACCATCTGGACCTCAGTT	Tyr-316-308-sNGS-sBC07-R	ATGCAAGGATTCATTCCCACGGTAACACTCGGAGACACTCAAATCAAAAA	BC21	BC22	BC23	BC24
Tyr-316-308-sNGS-sBC08-F	ATGCTTCAGGGAACAAACCAAGTTACGTGCACCATCTGGACCTCAGTT	Tyr-316-308-sNGS-sBC08-R	ATGCACGTAACTTGGTTTGTTCCCTGAATCGGAGACACTCAAATCAAAAA	BC25	BC26	BC27	BC28
Tyr-316-308-sNGS-sBC09-F	ATGCAACTAGGCACAGCGAGTCTTGGTTGCACCATCTGGACCTCAGTT	Tyr-316-308-sNGS-sBC09-R	ATGCAACCAAGACTCGCTGTGCCTAGTTTCGGAGACACTCAAATCAAAAA	BC29	BC30	BC31	BC32
The red colored sequences indicate the barcode sequences
