## Additional file 1: Table. S8 for "Multiplex genotyping method to validate the multiallelic genome editing outcomes using machine learning-assisted long-read sequencing"

### Sheet: Table. S8
Table. S8: Model performance
Experiments	Accuracy
Artificial LoxP mutants	1
Cables2 flox knock-in	0.999783
Ddx4 knock-out by Cas12a	1
Ddx4 knock-out by Cas9	0.99984
Exoc7 flox knock-in	1
Prdm14 knock-out by Cas12a	1
Prdm14 knock-out by Cas9	1
Stx2 knock-out	1
Tyr c.140G>C	0.990566
Tyr c.308G>C	0.99095
Tyr c.316G>C	0.986926
Usp46 flox knock-in	1
