## Additional file 1: Table. S9 for "Multiplex genotyping method to validate the multiallelic genome editing outcomes using machine learning-assisted long-read sequencing"

### Sheet: Table. S9
Table. S9: Comparison DAJIN to NGS and SNV callers
	DAJIN	Medaka	Clair	NGS	Note
BC06	○	○	○	○
BC08	○	○	○	○
BC12	○	○	○	○
BC14	○	○	○	○
BC15	○	○	-	○
BC18	○	○	○	○
BC20	○	○	○	○
BC21	○	○	○	○
BC22	○	○	-	○
BC23	○	-	-	○
BC24	○	-	○	○
BC25	-	○	○	○	*1
BC26	○	○	-	○	*2
BC27	○	-	○	○
BC29	○	○	○	○
BC30	○	○	○	○
The blue background cells represents the PM negative sample although DAJIN reported PM positive.
The orange background cells represents the PM positive sample although DAJIN reported PM negative.
*1 DAJIN reports corect genotype (PM + SV).
*2 DAJIN reports correct genotype. DAJIN reports it as mosaic, whereas NGS reports it as heterozygous.
