## Additional file 1: Table. S10 for "Multiplex genotyping method to validate the multiallelic genome editing outcomes using machine learning-assisted long-read sequencing"

### Sheet: Table. S10
Table. S10: Processing time and computational resources
Experiments	Processing time	Sample number	Total read number
Artificial LoxP mutants	45m11.785s	13	276062
Cables2 flox knock-in	108m6.658s	21	750287
Ddx4 knock-out by Cas12a	36m14.755s	16	162825
Ddx4 knock-out by Cas9	65m5.874s	11	300770
Exoc7 flox knock-in	110m17.174s	41	468962
Prdm14 knock-out by Cas12a	51m1.668s	6	564779
Prdm14 knock-out by Cas9	45m12.052s	17	515792
Stx2 knock-out	110m38.030s	30	676184
Tyr c.140G>C	83m8.772s	15	364166
Tyr c.308G>C	67m55.830s	8	357550
Tyr c.316G>C	54m2.269s	13	228130
Usp46 flox knock-in	116m25.401s	35	1317000
Total	893m20.349s	226	5982507
* Control samples were repeatedly used in Ddx4, Prdm14, and Tyr.
Conputational resources
OS	Linux Mint 20 x86_64
CPU	AMD Ryzen 7 2700X (16) @ 3.700G
GPU	NVIDIA GeForce GTX 1080 Ti
RAM	64GB
